# NANOS2 suppresses the cell cycle by repressing mTORC1 activators in embryonic male germ cells

**DOI:** 10.1101/2020.09.23.310912

**Authors:** Ryuki Shimada, Hiroko Koike, Takamasa Hirano, Yumiko Saga

## Abstract

During murine germ cell development, male germ cells enter the mitotically arrested G0 stage, which is an initial step of sexually dimorphic differentiation. The male specific RNA-binding protein NANOS2 has a key role in suppressing the cell cycle in germ cells. However, the detailed mechanism of how NANOS2 regulates the cell cycle remains unclear. Using single-cell RNA sequencing (scRNA-seq), we extracted the cell cycle state of each germ cell in wild-type and *Nanos2*-KO testes, and revealed that *Nanos2* expression starts in mitotic cells and induces mitotic arrest. We also found that NANOS2 and p38 MAPK work in parallel to regulate the cell cycle, suggesting that several different cascades are involved in the induction of cell cycle arrest. Furthermore, we identified *Rheb*, a regulator of mTORC1, and *Ptma* as possible targets of NANOS2. We propose that the repression of the cell cycle is a primary function of NANOS2 and that it is mediated via the suppression of mTORC1 activity by repressing *Rheb* in a post-transcriptional manner.
