## Supplemental Table 6 for "NANOS2 suppresses the cell cycle by repressing mTORC1 activators in embryonic male germ cells"

#DEGs in un-spliced-form in NANOS2-null male germ cells at E13.5
	p_val	avg_logFC	pct.1	pct.2	p_val_adj
unspliced_Rpl29	1.68255576782054e-51	2.55936896827321	1	0.04	6.80021739122348e-47
unspliced_Psma2	6.88095950541013e-36	0.941253820705696	0.988	0.823	2.78100859370656e-31
unspliced_Rabgef1	1.68601427196081e-32	0.598470313113473	0.982	0.952	6.81419528155683e-28
unspliced_Cwc22	1.08572565974111e-31	-0.47227851613149	0.169	0.855	4.38806882640967e-27
unspliced_Malat1	5.74268170434539e-30	-0.978861664284337	0.94	0.992	2.32096223762823e-25
unspliced_Msi2	1.48085206300589e-27	-0.640299523190351	0.271	0.871	5.9850116978446e-23
unspliced_Susd4	2.07152511811056e-21	-0.278620373477372	0.078	0.605	8.37227591735565e-17
unspliced_Rps3	1.47581967897585e-19	0.226232537289486	1	1	5.9646728145488e-15
unspliced_Adk	1.54599105569025e-19	-0.53353899372871	0.675	0.919	6.24827745067773e-15
unspliced_Rps21	6.88842945436795e-19	-0.33696955668269	1	1	2.78402764827735e-14
unspliced_Bnc2	9.24452143933997e-19	-0.584738307925255	0.765	0.984	3.73626578492364e-14
unspliced_Auts2	1.96603189460173e-18	-0.673713132784332	0.892	0.984	7.94591450522234e-14
unspliced_Bcas3	2.08573991399195e-18	-0.537694546083006	0.765	0.96	8.42972643638985e-14
unspliced_Ppp2r2b	6.222752221043e-18	-0.411937112759355	0.217	0.694	2.51498753765674e-13
unspliced_4930447C04Rik	6.571296446359e-17	-0.508933790588897	0.729	0.952	2.65585517176045e-12
unspliced_Sycp1	7.54686997805872e-17	-0.408051347739186	0.139	0.589	3.05014297033221e-12
unspliced_Rabgap1l	9.66865125386049e-17	-0.370316776054511	0.283	0.75	3.90768209076025e-12
unspliced_Fbxo36	1.18144393191793e-16	-0.264703533885078	0.096	0.548	4.77492379523951e-12
unspliced_Hecw2	1.55708073770309e-16	0.33259407495748	0.62	0.145	6.29309750950080e-12
unspliced_Morc1	2.3878836568469e-16	-0.39325504009259	0.169	0.621	9.65087058751245e-12
unspliced_Dbndd2	3.2239465926403e-16	-0.434528420386463	0.373	0.79	1.30299025488151e-11
unspliced_Hpse2	5.14239998619165e-16	-0.582601313102378	0.464	0.79	2.07835237841922e-11
unspliced_Gm26760	5.19111519844906e-16	-0.222090240552601	0.09	0.524	2.09804111860517e-11
unspliced_Gm14661	1.12329353762262e-15	-0.468230792561562	0.313	0.734	4.53990316165557e-11
unspliced_Dlgap1	1.20476409786636e-15	-0.386501319285033	0.349	0.815	4.86917457793667e-11
unspliced_Mcm4	5.64250199086279e-15	0.316042264721456	0.669	0.298	2.28047360462711e-10
unspliced_Mbnl2	7.86473952352912e-15	-0.227503348783055	0.048	0.419	3.17861312582953e-10
unspliced_1700007G11Rik	1.58317560224002e-14	-0.26405017812874	0.108	0.532	6.39856251401328e-10
unspliced_Ddx39	1.63076981111874e-14	0.342033021038267	0.663	0.282	6.59091926861752e-10
unspliced_Igf1r	2.0405785693461e-14	-0.411933991835536	0.542	0.871	8.24720234586919e-10
unspliced_Serbp1	2.43142818539167e-14	0.320453748628763	0.988	0.992	9.82686015407899e-10
unspliced_4930471E19Rik	2.57658569834952e-14	-0.205038376635426	0.012	0.339	1.04135287584494e-09
unspliced_Ighm	3.14781692944138e-14	-0.1514902118944	0.006	0.323	1.27222169020303e-09
unspliced_Stk31	3.32614859471637e-14	-0.283409625788023	0.313	0.774	1.34429621604057e-09
unspliced_Foxp2	4.76741213134278e-14	-0.190651577014801	0.048	0.411	1.9267972870035e-09
unspliced_Fbxo47	5.9480789839249e-14	-0.248637215863689	0.175	0.605	2.40397560214309e-09
unspliced_Syt9	6.99421392370666e-14	0.308841023321516	0.602	0.185	2.82678149940528e-09
unspliced_Pde1c	8.70453031954348e-14	-0.235107184716189	0.048	0.403	3.51802297394669e-09
unspliced_Gm1976	8.77434742197725e-14	-0.127354550575806	0.024	0.363	3.54624025406633e-09
unspliced_Smoc1	1.25347403743689e-13	-0.286780648121751	0.223	0.661	5.06604066970495e-09
unspliced_Cpq	1.48794838909506e-13	-0.295151932246597	0.313	0.742	6.0136922093666e-09
unspliced_Iqcg	2.36502701503453e-13	-0.172149630603415	0.096	0.5	9.55849318396354e-09
unspliced_Ankrd31	2.68690588802717e-13	-0.296187656305676	0.169	0.573	1.08593988370506e-08
unspliced_Ccnd3	3.70146320946843e-13	-0.232309608638344	0.265	0.702	1.49598337073876e-08
unspliced_Pde4b	3.7384841450466e-13	-0.194604370584056	0.036	0.371	1.51094575206203e-08
unspliced_Pdzk1	3.82369180003687e-13	-0.15709973487103	0.048	0.395	1.5453832779029e-08
unspliced_4930467D21Rik	4.35156698695246e-13	-0.259412912717409	0.205	0.629	1.75872931344671e-08
unspliced_Pop5	6.41277807015177e-13	0.321080736151377	0.922	0.895	2.59178838483254e-08
unspliced_Osbpl9	1.04022350024196e-12	-0.31055756656499	0.482	0.879	4.20416729857792e-08
unspliced_Mecom	1.61009977781686e-12	-0.171671768984018	0.006	0.282	6.50737926202464e-08
unspliced_Rpl13a	1.90990920775511e-12	0.199239432004825	1	1	7.71908905406304e-08
unspliced_Rbbp6	2.02357868981589e-12	-0.260835293856461	0.301	0.702	8.1784956327599e-08
unspliced_Macrod2	2.11380390968244e-12	-0.381579848415788	0.398	0.766	8.54314988137256e-08
unspliced_Sh3bgrl	3.26430717280916e-12	-0.162193986950827	0.054	0.387	1.31930238696255e-07
unspliced_Hdac8	4.63523867141626e-12	-0.27950093944869	0.205	0.581	1.8733780614396e-07
unspliced_Galnt17	7.25383084927785e-12	-0.178585517586958	0.036	0.339	2.93170827604414e-07
unspliced_Aff3	7.91953195597874e-12	-0.365493647315698	0.88	0.984	3.20075803532837e-07
unspliced_Rbm39	8.58212141010424e-12	-0.340004898210194	0.88	0.992	3.46855018910773e-07
unspliced_Abcd2	1.12794800294415e-11	-0.0998791961737304	0	0.25	4.55871464869909e-07
unspliced_Gm43713	1.65691427233063e-11	-0.12961423944052	0.042	0.355	6.69658472305149e-07
unspliced_Akt3	1.69716555273384e-11	-0.390498902209271	0.771	0.952	6.85926429792908e-07
unspliced_Nasp	2.03916982894007e-11	0.207762006925256	0.572	0.185	8.24150878064417e-07
unspliced_Cers6	2.30125076282572e-11	-0.332492987201986	0.295	0.677	9.30073508303642e-07
unspliced_Gm13016	2.30361606780926e-11	-0.110581881428286	0.012	0.274	9.3102946996579e-07
unspliced_Pagr1b	2.334304851723e-11	0.314905895425078	0.771	0.532	9.43432648872369e-07
unspliced_Brdt	2.45309106267529e-11	-0.234746256461501	0.199	0.573	9.91441283890846e-07
unspliced_Gm41031	2.57274123277096e-11	-0.185799257095531	0.163	0.556	1.03979909663671e-06
unspliced_Erg	2.81499068221074e-11	-0.143746388631824	0.018	0.29	1.13770663412229e-06
unspliced_Ccdc171	4.75790126472268e-11	-0.225620915616508	0.253	0.645	1.92295337515032e-06
unspliced_Ttll3	5.00744826590877e-11	0.237586412568376	0.669	0.379	2.02381029114969e-06
unspliced_Rnls	5.23494584161982e-11	-0.254072491824208	0.205	0.573	2.11575571134907e-06
unspliced_Gtsf1	6.09701229589133e-11	-0.119917085177826	0.018	0.282	2.46416848950744e-06
unspliced_Mtch1	6.61965286150893e-11	0.302793699493997	0.849	0.685	2.67539890050745e-06
unspliced_Mkrn1	1.23504718764893e-10	0.260429126645641	0.741	0.492	4.9915667136019e-06
unspliced_Mbd5	1.46709654932769e-10	-0.294190757917412	0.56	0.815	5.92941741376277e-06
unspliced_Arfgef3	1.55483444867963e-10	-0.125225864050692	0.024	0.29	6.28401890778361e-06
unspliced_Kcnc2	1.66880281737754e-10	-0.25279846198794	0.175	0.556	6.74463346671306e-06
unspliced_9130401M01Rik	1.89772444609803e-10	-0.0926606625065388	0.018	0.274	7.66984312134981e-06
unspliced_Rnf17	2.23292920844073e-10	-0.348649451927485	0.693	0.935	9.02460668883405e-06
unspliced_Ddx24	2.2763248115279e-10	-0.187035660229893	0.289	0.669	9.19999435827115e-06
unspliced_Sgk3	2.41672816147008e-10	-0.237392984282685	0.337	0.726	9.76744853739749e-06
unspliced_Gm10563	2.77268496290323e-10	-0.137755276868011	0.066	0.371	1.12060835460697e-05
unspliced_Btbd9	2.78662286912749e-10	-0.301452389924985	0.922	0.992	1.12624149878657e-05
unspliced_Zfhx3	2.9057572395887e-10	-0.183332860885795	0.108	0.427	1.17439084595217e-05
unspliced_Snrnp70	4.84078784224089e-10	0.271266832792815	0.861	0.774	1.95645281432008e-05
unspliced_Catsperg1	5.53953824014387e-10	-0.152809261973473	0.072	0.371	2.23885977513655e-05
unspliced_Gm40988	5.59951713480235e-10	-0.136449592429162	0.114	0.452	2.26310084520172e-05
unspliced_Hspbap1	6.2498008771787e-10	-0.216720650780194	0.289	0.685	2.52591952252054e-05
unspliced_Pip4k2a	7.09737750889371e-10	-0.239515258506322	0.386	0.742	2.86847609399448e-05
unspliced_Mtif2	8.09677538227421e-10	-0.212538659486811	0.386	0.75	3.27239273849994e-05
unspliced_Tex15	1.0040450762122e-09	-0.222273186042458	0.127	0.444	4.05794858001923e-05
unspliced_Foxn3	1.23715370545976e-09	-0.266464817482364	0.458	0.75	5.00008041598618e-05
unspliced_Pcmtd1	1.26468840568007e-09	-0.287811264723811	0.572	0.823	5.11136466039655e-05
unspliced_Pla2g7	1.33247463413211e-09	-0.123268528522073	0.03	0.282	5.38532948130834e-05
unspliced_Gm21974	1.39108200815119e-09	0.26446337582887	0.813	0.677	5.62219704414384e-05
unspliced_Id3	1.63622239540369e-09	0.221166460692636	0.41	0.097	6.61295643326357e-05
unspliced_Lrrc36	1.71982397280107e-09	-0.090222489774018	0.018	0.25	6.95084056847279e-05
unspliced_Rnf212	1.78936061660042e-09	-0.108523752066712	0.006	0.218	7.23187986805227e-05
unspliced_Farsb	1.99606302936953e-09	0.25864919471915	0.717	0.524	8.0672883394999e-05
unspliced_Trim12c	2.45929574610456e-09	-0.137495404260974	0.054	0.323	9.9394896874562e-05
unspliced_Uty	2.93971635110381e-09	-0.227721876165077	0.289	0.613	0.000118811576046212
unspliced_Camk2g	3.04868900217301e-09	-0.154124978821332	0.199	0.556	0.000123215814711824
unspliced_Ctbp2	3.47015191670767e-09	0.270724760261861	0.711	0.476	0.000140249659865657
unspliced_Ogt	3.63467319435758e-09	-0.178980635410028	0.169	0.508	0.000146898951823156
unspliced_Rragd	3.64790059909405e-09	-0.0744857927297724	0	0.194	0.000147433550612985
unspliced_Gm32828	3.64790059909405e-09	-0.10225315974595	0	0.194	0.000147433550612985
unspliced_Usp9y	3.79872718229498e-09	-0.140234867006644	0.096	0.387	0.000153529357799634
unspliced_Gpr137c	3.91179329904738e-09	-0.165204670071329	0.096	0.403	0.000158099037974299
unspliced_Mir670hg	4.55932470429034e-09	-0.0945723314893915	0.024	0.258	0.000184269667248599
unspliced_Foxp1	4.76101741340448e-09	-0.285135464706252	0.313	0.653	0.000192421279780156
unspliced_Gbf1	5.40934168152327e-09	-0.151708464674621	0.223	0.605	0.000218623953400444
unspliced_Pdcd11	5.72128259136336e-09	-0.198657570422223	0.331	0.702	0.000231231357212542
unspliced_Gm7762	7.72151705085854e-09	-0.164182717703257	0.163	0.476	0.000312072833127499
unspliced_Rasgef1b	9.41435507692867e-09	-0.10486632492925	0.006	0.202	0.000380490574789149
unspliced_Fmn1	9.53043254623621e-09	-0.181385803033285	0.169	0.492	0.000385181961788683
unspliced_Abl2	9.67133528706279e-09	-0.313260591608693	0.669	0.871	0.00039087668696193
unspliced_Nxpe4	9.9477822052476e-09	-0.151606724716364	0.139	0.444	0.000402049565607287
unspliced_Mtus1	1.08583313917606e-08	-0.128506630100816	0.084	0.363	0.000438850321529395
unspliced_Atp5o	1.09523441570994e-08	-0.11950823939696	0.078	0.355	0.000442649941453327
unspliced_Mta3	1.15501881446356e-08	0.289600618001654	0.789	0.637	0.000466812404053592
unspliced_Metap2	1.26665920820821e-08	-0.179253364462497	0.319	0.637	0.000511932985589429
unspliced_Sdk2	1.39572545774378e-08	-0.101849243991934	0.042	0.282	0.000564096401001728
unspliced_Mapk4	1.6941872134185e-08	0.216620354171169	0.458	0.177	0.00068472270417522
unspliced_Rbms2	1.78907380860326e-08	-0.220184376429189	0.355	0.637	0.000723072070485092
unspliced_Dtymk	1.80656808494739e-08	0.231135277915883	0.62	0.339	0.000730142557212338
unspliced_St18	1.82123886250031e-08	-0.100762802696601	0	0.177	0.000736071898668126
unspliced_Cbll1	1.8500729341143e-08	-0.172146062153557	0.41	0.774	0.000747725477051637
unspliced_Eps15	1.87613416737543e-08	-0.19816138216385	0.307	0.669	0.000758258385086453
unspliced_Abca16	1.88528842649309e-08	-0.0934681418542309	0.03	0.258	0.000761958170451447
unspliced_Nrg4	2.18799076591568e-08	-0.0960560965140381	0.042	0.282	0.000884298347952481
unspliced_Myof	2.3499549782505e-08	-0.0797440211031057	0.006	0.194	0.000949757804009724
unspliced_Rps17	2.47436650355669e-08	-0.23386822442168	0.777	0.935	0.00100003996607747
unspliced_Apc	2.50065477737472e-08	0.208500505391439	0.753	0.524	0.00101066463482377
unspliced_Pura	2.54970320181874e-08	-0.166646698107841	0.313	0.653	0.00103048804604706
unspliced_Rnf13	2.89495550984031e-08	-0.0804004477185923	0.048	0.29	0.00117002521885706
unspliced_Atp8b5	2.92981066334534e-08	-0.119943368591744	0.096	0.387	0.00118411227769765
unspliced_Trip12	3.39669420727071e-08	-0.217916411833106	0.458	0.782	0.00137280793081053
unspliced_Nprl3	3.43916397976398e-08	-0.115068118035197	0.114	0.411	0.00138997251406141
unspliced_St13	3.47376581354093e-08	-0.228780954493478	0.524	0.847	0.0014039571912007
unspliced_Dazl	3.48451129432862e-08	-0.177058865587706	0.355	0.71	0.00140830008471585
unspliced_Mthfs	3.79939853230222e-08	-0.0783123591611097	0.024	0.234	0.00153556491081527
unspliced_Gm13667	4.46584655689206e-08	-0.0712243974997624	0.006	0.185	0.00180491654443349
unspliced_Psmd13	5.10827458693556e-08	0.246250909638631	0.831	0.75	0.00206456025705588
unspliced_Lrif1	5.81822403665884e-08	-0.0854501174070553	0.024	0.226	0.00235149342665604
unspliced_Gm15738	6.0861256659044e-08	-0.127533080380423	0.102	0.371	0.00245976854913192
unspliced_Pgpep1l	6.13006715836251e-08	-0.110959137412715	0.066	0.315	0.00247752794272379
unspliced_Tmeff1	6.25659015875751e-08	0.119130068770986	0.307	0.048	0.00252866347856343
unspliced_C230088H06Rik	6.26448798543304e-08	0.195949977947375	0.639	0.387	0.00253185546419262
unspliced_Tmem232	6.27322347829108e-08	-0.129207933137862	0.09	0.355	0.00253538600098612
unspliced_Rmdn1	6.3502750301194e-08	-0.147245429648299	0.253	0.605	0.00256652715617306
unspliced_Platr25	6.68452209782203e-08	-0.123012207433226	0.187	0.516	0.00270161645105575
unspliced_Tex14	6.77917769463004e-08	-0.243470308518163	0.982	0.992	0.00273987245706168
unspliced_Nrxn1	6.8437231293981e-08	-0.13565047367037	0.042	0.266	0.00276595913997754
unspliced_Zkscan1	6.95645144856264e-08	-0.128436709090233	0.151	0.452	0.00281151941745108
unspliced_Fyttd1	7.06623408253938e-08	-0.123836840285575	0.199	0.524	0.00285588916679911
unspliced_Wwox	7.71598407001071e-08	-0.346099187476675	0.633	0.847	0.00311849212173553
unspliced_Rabac1	7.86820487715457e-08	0.223575932966576	0.759	0.589	0.00318001368315079
unspliced_Ptprt	1.00774638995586e-07	-0.176122114199116	0.271	0.589	0.00407290780964561
unspliced_Csnk1g3	1.03801138326363e-07	-0.138338769519502	0.217	0.54	0.00419522680659829
unspliced_Arhgap28	1.06145748210042e-07	-0.136281114932366	0.187	0.492	0.00428998655965707
unspliced_Gm28153	1.08073092783063e-07	0.637422118667211	0.867	0.855	0.00436788211792026
unspliced_Tjp1	1.08212527160608e-07	-0.230235628518223	0.584	0.863	0.00437351749772312
unspliced_Grip1	1.2260600186139e-07	0.268767028577196	0.56	0.347	0.00495524417122995
unspliced_Gm14455	1.29409564425757e-07	-0.0685525027295151	0.012	0.194	0.00523021695583141
unspliced_Osgep	1.3318591741302e-07	0.220946516837987	0.711	0.548	0.00538284203816463
unspliced_Sycp2	1.34931217787966e-07	-0.125008020833447	0.127	0.403	0.00545338009811843
unspliced_Enox2	1.40540993739477e-07	-0.17351304914079	0.229	0.548	0.00568010480297471
unspliced_Tdrd9	1.46313342109256e-07	-0.0911513494954117	0.03	0.234	0.0059134000346877
unspliced_1700084C06Rik	1.53283473260147e-07	-0.110262009069216	0.066	0.306	0.00619510485528211
unspliced_Cep120	1.61729397702298e-07	-0.154171307138794	0.241	0.565	0.00653645533753608
unspliced_Retreg1	1.61983414504243e-07	-0.134832447627927	0.127	0.395	0.00654672168060349
unspliced_Sbf2	1.66401726362037e-07	-0.179608708520033	0.331	0.702	0.00672529217264807
unspliced_Golgb1	1.66746550139599e-07	-0.171384657895082	0.313	0.629	0.00673922857044205
unspliced_Nbea	1.69023219477261e-07	-0.199520194169436	0.416	0.75	0.00683124243839297
unspliced_Tdrd5	1.69734606745685e-07	-0.128257562936664	0.163	0.468	0.00685999386623361
unspliced_Wdpcp	1.7189041391653e-07	-0.120132598184848	0.09	0.347	0.00694712296885046
unspliced_Mapk10	1.96585313810257e-07	-0.0769629300836353	0	0.153	0.00794519204295535
unspliced_Apba2	2.11067404381433e-07	-0.107714567490294	0.03	0.226	0.00853050021548
unspliced_Bcap29	2.16802718075848e-07	-0.145050406069661	0.235	0.573	0.00876229865375346
unspliced_Amy1	2.19972551283966e-07	-0.0786950749810507	0.03	0.226	0.00889041063269277
unspliced_Zfp609	2.20747868136726e-07	-0.205389718818762	0.518	0.798	0.00892174583861391
unspliced_Fam178b	2.26923105237573e-07	-0.142902540197233	0.265	0.589	0.00917132422128175
unspliced_Serf1	2.323515069324e-07	-0.203209741529334	0.928	0.992	0.00939071850417987
unspliced_Gdpd3	2.45516873941199e-07	-0.0647033483133739	0.006	0.169	0.00992280997720749
unspliced_Gm14249	2.57942859645523e-07	-0.0650052146489292	0.006	0.169	0.0104250186154335
unspliced_Slc9a7	2.62979753089338e-07	-0.177114647290381	0.199	0.468	0.0106285897008587
unspliced_Klf8	2.71512523926458e-07	-0.195326585504313	0.211	0.492	0.0109734501670117
unspliced_C330019F10Rik	2.71706621887986e-07	-0.0714959530593514	0.012	0.185	0.0109812948302248
unspliced_Cbx1	2.73334536106092e-07	-0.146239031163182	0.199	0.484	0.0110470886112638
unspliced_Ppp1r9a	2.87933113739627e-07	-0.194863694657538	0.229	0.5	0.0116371047249008
unspliced_Scml2	2.99270236249552e-07	-0.102675941068731	0.108	0.363	0.0120953058682619
unspliced_Tnrc6b	3.13580561893945e-07	-0.226011992963667	0.639	0.879	0.0126736719895057
unspliced_Agbl4	3.16109266740834e-07	-0.130316214860341	0.024	0.21	0.0127758721245975
unspliced_Topaz1	3.18252093246495e-07	-0.0825566975444405	0.03	0.226	0.0128624766006503
unspliced_R3hdm1	3.21238285856098e-07	-0.202390311139582	0.386	0.694	0.01298316656116
unspliced_Piwil2	3.22762316546964e-07	-0.201269474812194	0.392	0.702	0.0130447617855621
unspliced_Rdm1	3.36921948528801e-07	-0.184656246691716	0.307	0.597	0.01361703747174
unspliced_Fkbp3	3.44259562195883e-07	0.190535762527601	0.759	0.548	0.0139135944657088
unspliced_Tex21	3.67891618373709e-07	-0.0849343367849899	0.072	0.306	0.0148687076481918
unspliced_Cage1	3.85283372853434e-07	-0.0740697886364812	0.024	0.21	0.0155716127972444
unspliced_Pgm2l1	4.10986828575553e-07	-0.0924562453708746	0.139	0.427	0.0166104436637095
unspliced_Ube2e2	4.26319390558521e-07	-0.226920480044224	0.47	0.774	0.0172301244888132
unspliced_Rpl38	4.5151234229486e-07	-0.189262600999549	0.633	0.887	0.0182483228261891
unspliced_Ppm1d	4.56452848516106e-07	-0.0933074048906323	0.084	0.331	0.0184479983256269
unspliced_Mctp1	4.61227912762416e-07	-0.105678308109891	0.03	0.218	0.0186409873222058
unspliced_Sesn1	4.69983092142256e-07	-0.147791323408345	0.241	0.532	0.0189948366520214
unspliced_Cabcoco1	4.71514179305972e-07	-0.080565868432523	0.042	0.25	0.0190567170708301
unspliced_Bmpr1b	4.94329965357868e-07	-0.0899931662630639	0.012	0.177	0.0199788398799036
unspliced_Fam184a	5.10567709752258e-07	-0.126665222302598	0.163	0.452	0.0206351045573473
unspliced_Ctrc	5.12079377012732e-07	-0.0743585262638035	0.018	0.194	0.0206962001013466
unspliced_Ythdf3	5.20001551229447e-07	-0.104373926044123	0.127	0.403	0.0210163826944893
unspliced_Psd3	5.44446705993777e-07	-0.143215107092364	0.211	0.5	0.0220043580694445
unspliced_Fsip1	5.71112784232947e-07	-0.0571029157921442	0.006	0.161	0.0230820942875588
unspliced_Ttc3	5.71773896622667e-07	-0.250386105565543	0.633	0.879	0.0231088138059017
unspliced_Spag16	5.92478546702075e-07	-0.0635815400042642	0.018	0.194	0.0239456129435111
unspliced_Akap11	6.25320449755371e-07	-0.139273072501141	0.235	0.54	0.0252729512973131
unspliced_Dock7	6.25866894976054e-07	-0.159485524068657	0.416	0.71	0.0252950364273522
unspliced_Pbx3	6.40392366998267e-07	0.256263971422982	0.53	0.29	0.025882097904602
unspliced_Slc25a27	6.65530999541653e-07	-0.118953798996818	0.145	0.411	0.0268981008774754
unspliced_Zfp385b	6.68094907767525e-07	-0.179038935491843	0.259	0.556	0.0270017237923323
unspliced_Lrig2	6.76489258875684e-07	-0.11838011007856	0.211	0.516	0.0273409898867196
unspliced_Polr2a	6.79621354239154e-07	-0.172052828029001	0.506	0.79	0.0274675766529296
unspliced_Tpp2	6.94085958224405e-07	-0.101580042747609	0.096	0.339	0.0280521780875976
unspliced_Gm15398	7.53918216095796e-07	-0.102199203293033	0.018	0.185	0.0304703586217277
unspliced_Scaper	7.73617837763041e-07	-0.231985220419552	0.542	0.823	0.0312665385310311
unspliced_Vps41	7.94932246717271e-07	-0.0912867107053596	0.145	0.419	0.0321279816833252
unspliced_Gsto2	7.9675786655639e-07	-0.0646817662176504	0.024	0.202	0.032201765934743
unspliced_Ggps1	8.13743825335851e-07	-0.166617856008936	0.373	0.685	0.0328882704447738
unspliced_Anxa7	8.1926206308426e-07	-0.0724157958548631	0.024	0.202	0.0331112955416134
unspliced_Rabggtb	8.66121019290696e-07	-0.0637091553114495	0.024	0.202	0.0350051471156528
unspliced_Taf7l	8.98495270855795e-07	-0.0810442667775934	0.018	0.185	0.0363135848669078
unspliced_Mamdc4	9.16776261467492e-07	0.197804086865239	0.62	0.419	0.0370524293834702
unspliced_Rapgef6	9.34715805326154e-07	-0.226961770353436	0.699	0.935	0.0377774739880618
unspliced_Akap13	9.62182057271726e-07	-0.22391542202095	0.47	0.742	0.0388875500266941
unspliced_Shcbp1l	9.62463818857242e-07	-0.0936171403505467	0.048	0.25	0.0388989377029343
unspliced_Phf21a	9.64442124458595e-07	-0.24128119242898	0.657	0.839	0.0389788929021186
unspliced_Ikzf2	9.66072343699828e-07	-0.0918399393024776	0.066	0.29	0.0390447798429723
unspliced_Nap1l1	9.82389823979021e-07	0.228358179475931	0.867	0.758	0.0397042671259361
unspliced_Ppm1h	9.9007622030368e-07	-0.119231147947519	0.169	0.46	0.0400149205197935
unspliced_Nr2f6	1.01515614069848e-06	-0.18388376011922	0.301	0.565	0.0410285505824699
unspliced_Elmo1	1.04063214927683e-06	0.186121108439279	0.44	0.202	0.0420581889451725
unspliced_Dhx40	1.04368121940793e-06	-0.154800062107322	0.247	0.548	0.0421814201635908
unspliced_Elf2	1.11625399567474e-06	0.132082628961685	0.283	0.065	0.0451145214891903
unspliced_Fbxl20	1.20356215075176e-06	-0.166793180990334	0.349	0.685	0.0486431678847831
unspliced_Prickle1	1.21050891217431e-06	-0.145477431329358	0.217	0.484	0.048923928194437
unspliced_Eif4g3	1.22032265661771e-06	-0.165966606174065	0.199	0.468	0.0493205604898614
unspliced_Ipp	1.26592274749244e-06	-0.176374118279924	0.247	0.508	0.0511635337626546
unspliced_Letm2	1.27082823134105e-06	-0.0664962047087016	0.048	0.25	0.05136179379788
unspliced_Rpl7l1	1.27628753640983e-06	-0.0998297082760458	0.127	0.379	0.0515824370715397
unspliced_Micu1	1.28216584595967e-06	-0.180874822169167	0.313	0.597	0.0518200148303061
unspliced_Gtdc1	1.28900167254083e-06	-0.179382771859573	0.38	0.685	0.0520962915974101
unspliced_Tshz2	1.29719156983469e-06	-0.134270646533132	0.06	0.274	0.0524272944864389
unspliced_Atp6v1b2	1.36029213829598e-06	-0.121833365429775	0.163	0.427	0.0549775670613705
unspliced_Ermard	1.38710483967158e-06	-0.10793235864949	0.163	0.435	0.0560612292001665
unspliced_Adad1	1.43284591494137e-06	-0.126806216379012	0.151	0.403	0.0579099004982706
unspliced_Napg	1.467439730339e-06	-0.0693399320909248	0.048	0.25	0.0593080441413811
unspliced_Bcor	1.54716579160048e-06	-0.119092791368148	0.102	0.339	0.062530252633325
unspliced_4930402H24Rik	1.80148846037454e-06	-0.188846790104482	0.452	0.71	0.0728089576144974
unspliced_Mms22l	1.8267175854354e-06	0.209134749582304	0.663	0.411	0.073828617932957
unspliced_Immp2l	1.83525314224164e-06	-0.263548021339734	0.651	0.871	0.0741735909968383
unspliced_Ldlrad3	1.85008712138292e-06	-0.184110829078481	0.289	0.556	0.0747731210978119
unspliced_Cd274	2.00837020109405e-06	-0.0717753463951726	0.012	0.161	0.081170290047417
unspliced_4930599N23Rik	2.03147986818213e-06	-0.088224350694265	0.096	0.339	0.082104290352449
unspliced_Dnah7b	2.04657649192977e-06	-0.0539585306488049	0	0.129	0.0827144354978335
unspliced_Spocd1	2.04657649192977e-06	-0.0602770159802416	0	0.129	0.0827144354978335
unspliced_5730522E02Rik	2.04799586881752e-06	-0.164098800908589	0.151	0.395	0.0827718010341287
unspliced_Snupn	2.05798483283542e-06	-0.0783142127101882	0.066	0.282	0.0831755150038765
unspliced_Sdk1	2.17912298293605e-06	-0.206612347490209	0.398	0.685	0.0880714344783434
unspliced_Cpm	2.39374722788273e-06	-0.0628541579810371	0.036	0.218	0.0967456879621085
unspliced_Tmem241	2.40538486376024e-06	-0.147290504833995	0.271	0.556	0.0972160346537337
unspliced_Zfp654	2.43268880837275e-06	-0.178874202192096	0.181	0.435	0.0983195508791932
unspliced_Efcab11	2.44216108133301e-06	-0.18601045447671	0.301	0.605	0.0987023822631549
